# Tracking malaria parasite lineages through *de novo* mutations in highly related *Plasmodium falciparum* genomes

**DOI:** 10.64898/2026.05.08.723589

**Authors:** Balotin Fogang, Marc-Antoine Guery, Ian Cheeseman, David J. Conway, Antoine Claessens

**Author notes:** equal contributors (Balotin Fogang, Marc-Antoine Guery).

## Abstract

Where malaria transmission declines, the remaining infections are increasingly low-density and asymptomatic, forming a persistent reservoir that is difficult to track using conventional epidemiological approaches. However, genomic data from such community-level infections remain scarce, limiting the ability to track parasite lineages, detect clonal expansions, and identify persistent chronic infections in pre-elimination settings. Here, 78 single-genotype *P. falciparum* genome sequences are analysed from community infections within a small area of The Gambia, where malaria transmission has substantially declined over recent decades. Pairwise identity-by-descent (IBD) analysis revealed generally low genetic relatedness among parasites, consistent with ongoing recombination and genetic mixing at the community scale. Nevertheless, eight clusters of near-identical genomes (IBD > 0.9) were identified, enabling the inference of recent *de novo* mutations that differentiate these genomes. Across these clusters, 43 *de novo* single-nucleotide polymorphisms and 19 short indels were identified using long-read-derived reference genomes. The observed pattern of mutation in natural infections broadly resembled that previously reported from laboratory mutation-accumulation experiments, including a strong transition bias and enrichment of G:C→A:T substitutions. These results demonstrate that combining IBD analysis with de novo mutation detection enables fine-scale resolution of parasite relatedness and recent transmission history. As malaria transmission continues to decline, such approaches may become increasingly valuable for tracking local transmission, identify parasite lineages, and potentially distinguish persistent infections from reintroduction events.
