## Supplemental Tables 1 to 4 for "Tracking malaria parasite lineages through *de novo* mutations in highly related *Plasmodium falciparum* genomes"

### Sheet: Group9_selected_indels_quality_
CHROM	POS	REF	ALT	QUAL	FILTER	DP	QD	FS	SOR	ReadPosRankSum	MQ	MQRankSum	BaseQRankSum	ERR2436026.AD	ERR2436027.AD	ERR2436057.AD
DC01m1_00	899518	TATATA	T	3320.87	PASS	171	31.98	4.607	1.376	NA	59.83	0	NA	4,0	62,0	1,77
DC01m1_01	522521	CAT	C	2896.44	PASS	277	27.59	0	0.997	1.62	59.85	3.43	0.833	83,0	26,0	2,50
DC01m1_01	529423	T	TA	190.87	PASS	23	21.21	3.522	0.916	-1.593	47.41	-0.589	0	1,8	3,0	5,0
DC01m1_02	304826	A	AT	775.87	PASS	104	16.87	0	0.914	0.508	60	0	1.4	8,38	25,0	19,0
DC01m1_02	908226	T	TTA	176.87	PASS	20	27	0	1.022	NA	60	NA	NA	0,5	4,0	5,0
DC01m1_05	79771	A	AAT	90.87	PASS	37	18.17	3.979	1.447	1.28	60	0	-0.524	1,4	10,0	19,0
DC01m1_05	123282	G	GTA	868.87	PASS	313	22.86	1.724	0.375	-0.761	59.44	-0.361	-2.026	6,32	110,0	81,0
DC01m1_05	627001	G	GT	103.87	PASS	128	17.31	0	0.707	0.21	60	0	0	1,5	37,0	56,0
DC01m1_05	826740	AAT	A	123.87	PASS	116	20.64	0	0.368	-1.383	59.05	-0.21	-0.21	1,5	64,0	34,0
DC01m1_05	1086952	CATT	C	528.87	PASS	186	29.23	0	1.022	NA	60	NA	NA	0,12	44,0	31,0
DC01m1_05	1107753	A	AT	424.44	PASS	45	14.15	2.733	0.124	-1.972	59.52	0	-1.408	3,14	4,0	6,0
DC01m1_05	1123176	T	TA	80.57	PASS	14	16.11	0	0.223	1.28	60	0	0.253	1,4	3,0	6,0
DC01m1_05	1243547	T	TTA	347.87	PASS	157	21.74	0	1.022	-0.472	60	0	-0.791	3,13	69,0	51,0
DC01m1_06	298990	ATTTTTTTTATTTTAATGTTAATCAAGTTGATTATTTTTTCAAAAATATTGATAAGAAAAAATACTCTCTTTTTTTTTTTTTTTTTTTTTT	A	468.87	PASS	54	21.31	0	0.293	-0.91	60	0	0.539	2,20	9,0	17,0
DC01m1_06	354247	GTA	G	1715.44	PASS	207	21.44	6.971	0.099	0.184	59.55	0	1.09	1,18	38,0	58,0
DC01m1_06	421133	AATATAT	AATAT,A	792.43	PASS	60	28.3	0	0.527	-0.056	59.75	0	-1.293	3,16,0	17,0,0	3,0,0
DC01m1_07	169703	C	CA	74.87	PASS	149	14.97	0	0.223	0.524	60	0	0	1,4	48,0	57,0
DC01m1_07	700902	T	TA	176.87	PASS	279	25.27	0	1.609	NA	60	NA	NA	0,7	76,0	111,0
DC01m1_07	708166	A	AT	153.87	PASS	60	15.39	0	1.085	NA	60	NA	NA	0,10	22,0	9,0
DC01m1_07	709596	G	GA	211.87	PASS	60	21.19	0	0.569	0.126	60	0	1.04	1,9	22,0	9,0
DC01m1_07	711611	C	CT	171.87	PASS	58	21.48	0	0.693	-0.887	60	0	-0.157	1,7	22,0	9,0
DC01m1_09	1086212	AATATATATATATATATATATATAT	AATATATATATATATAT,A	1647.43	PASS	105	33.79	0	1.075	NA	59.44	NA	NA	3,0,0	20,0,0	0,15,0
DC01m1_09	1177932	A	AT	329.87	PASS	65	25.37	0	1.473	0.804	60	0	-0.362	1,12	3,0	13,0
DC01m1_13	305065	G	GA	211.87	PASS	70	21.19	0	0.307	1.65	60	0	1.04	1,9	14,0	27,0
DC01m1_13	360396	C	CA	589.87	PASS	112	21.07	0	1.143	1.13	60	0	0.242	2,26	21,0	32,0
DC01m1_13	552961	TTA	T	3316.87	PASS	302	24.04	0	0.733	0.659	59.89	-0.322	2.68	15.123	88,0	24,0
DC01m1_13	604607	T	TA	124.87	PASS	57	10.41	3.282	0.105	-0.974	59.35	-0.224	-1.383	2,10	10,0	22,0
DC01m1_13	934933	A	AT	746.87	PASS	121	25.75	0	1.547	NA	59.3	NA	NA	0,29	36,0	27,0

### Sheet: Feuil1
CHROM	POS	CHROM_POS	ERR2436026.AD						ERR2436027.AD						ERR2436057.AD						CHROM_POS
DC01m1_00	899518	DC01m1_00_899518	4,0	4	0	4	0	No	62,0	62	0	62	0	No	1,77	1	77	78	98.7179	Yes	DC01m1_00_899518	Yes
DC01m1_01	522521	DC01m1_01_522521	83,0	83	0	83	0	No	26,0	26	0	26	0	No	2,50	2	50	52	96.1538	Yes	DC01m1_01_522521	Yes
DC01m1_01	529423	DC01m1_01_529423	1,8	1	8	9	88.8889	No	3,0	3	0	3	0	No	5,0	5	0	5	0	No	DC01m1_01_529423	No
DC01m1_02	304826	DC01m1_02_304826	8,38	8	38	46	82.6087	Yes	25,0	25	0	25	0	No	19,0	19	0	19	0	No	DC01m1_02_304826	Yes
DC01m1_02	908226	DC01m1_02_908226	0,5	0	5	5	100	No	4,0	4	0	4	0	No	5,0	5	0	5	0	No	DC01m1_02_908226	No
DC01m1_05	79771	DC01m1_05_79771	1,4	1	4	5	80	No	10,0	10	0	10	0	No	19,0	19	0	19	0	No	DC01m1_05_79771	No
DC01m1_05	123282	DC01m1_05_123282	6,32	6	32	38	84.2105	Yes	110,0	110	0	110	0	No	81,0	81	0	81	0	No	DC01m1_05_123282	Yes
DC01m1_05	627001	DC01m1_05_627001	1,5	1	5	6	83.3333	No	37,0	37	0	37	0	No	56,0	56	0	56	0	No	DC01m1_05_627001	No
DC01m1_05	826740	DC01m1_05_826740	1,5	1	5	6	83.3333	No	64,0	64	0	64	0	No	34,0	34	0	34	0	No	DC01m1_05_826740	No
DC01m1_05	1086952	DC01m1_05_1086952	0,12	0	12	12	100	Yes	44,0	44	0	44	0	No	31,0	31	0	31	0	No	DC01m1_05_1086952	Yes
DC01m1_05	1107753	DC01m1_05_1107753	3,14	3	14	17	82.3529	Yes	4,0	4	0	4	0	No	6,0	6	0	6	0	No	DC01m1_05_1107753	Yes
DC01m1_05	1123176	DC01m1_05_1123176	1,4	1	4	5	80	No	3,0	3	0	3	0	No	6,0	6	0	6	0	No	DC01m1_05_1123176	No
DC01m1_05	1243547	DC01m1_05_1243547	3,13	3	13	16	81.25	Yes	69,0	69	0	69	0	No	51,0	51	0	51	0	No	DC01m1_05_1243547	Yes
DC01m1_06	298990	DC01m1_06_298990	2,20	2	20	22	90.9091	Yes	9,0	9	0	9	0	No	17,0	17	0	17	0	No	DC01m1_06_298990	Yes
DC01m1_06	354247	DC01m1_06_354247	1,18	1	18	19	94.7368	Yes	38,0	38	0	38	0	No	58,0	58	0	58	0	No	DC01m1_06_354247	Yes
DC01m1_06	421133	DC01m1_06_421133	3,16,0	3	16,0	19	84.2105	Yes	17,0,0	17	0,0	17	0	No	3,0,0	3	0,0	3	0	No	DC01m1_06_421133	Yes
DC01m1_07	169703	DC01m1_07_169703	1,4	1	4	5	80	No	48,0	48	0	48	0	No	57,0	57	0	57	0	No	DC01m1_07_169703	No
DC01m1_07	700902	DC01m1_07_700902	0,7	0	7	7	100	No	76,0	76	0	76	0	No	111,0	111	0	111	0	No	DC01m1_07_700902	No
DC01m1_07	708166	DC01m1_07_708166	0,10	0	10	10	100	No	22,0	22	0	22	0	No	9,0	9	0	9	0	No	DC01m1_07_708166	No
DC01m1_07	709596	DC01m1_07_709596	1,9	1	9	10	90	No	22,0	22	0	22	0	No	9,0	9	0	9	0	No	DC01m1_07_709596	No
DC01m1_07	711611	DC01m1_07_711611	1,7	1	7	8	87.5	No	22,0	22	0	22	0	No	9,0	9	0	9	0	No	DC01m1_07_711611	No
DC01m1_09	1086212	DC01m1_09_1086212	3,0,0	3	0,0	3	0	No	20,0,0	20	0,0	20	0	No	0,15,0	0	15	15	100	Yes	DC01m1_09_1086212	Yes
DC01m1_09	1177932	DC01m1_09_1177932	1,12	1	12	13	92.3077	Yes	3,0	3	0	3	0	No	13,0	13	0	13	0	No	DC01m1_09_1177932	Yes
DC01m1_13	305065	DC01m1_13_305065	1,9	1	9	10	90	No	14,0	14	0	14	0	No	27,0	27	0	27	0	No	DC01m1_13_305065	No
DC01m1_13	360396	DC01m1_13_360396	2,26	2	26	28	92.8571	Yes	21,0	21	0	21	0	No	32,0	32	0	32	0	No	DC01m1_13_360396	Yes
DC01m1_13	552961	DC01m1_13_552961	15.123	15	123	138	89.1304	Yes	88,0	88	0	88	0	No	24,0	24	0	24	0	No	DC01m1_13_552961	Yes
DC01m1_13	604607	DC01m1_13_604607	2,10	2	10	12	83.3333	Yes	10,0	10	0	10	0	No	22,0	22	0	22	0	No	DC01m1_13_604607	Yes
DC01m1_13	934933	DC01m1_13_934933	0,29	0	29	29	100	Yes	36,0	36	0	36	0	No	27,0	27	0	27	0	No	DC01m1_13_934933	Yes
